# Projected warming disrupts embryonic development and hatch timing in Antarctic fish

**DOI:** 10.1101/2025.05.28.656708

**Authors:** Margaret Streeter, Nathalie R. Le François, Thomas Desvignes, Jacob Grondin, John H. Postlethwait, H. William Detrich, Jacob M. Daane

## Abstract

Rising ocean temperatures pose significant threats to marine ectotherms. Sensitivity to temperature change varies across life stages, with embryos often being less tolerant to thermal perturbation than adults. Antarctic notothenioid fishes evolved to occupy a narrow, cold thermal regime (−2 to +2°C) as the high-latitude Southern Ocean (SO) cooled to its present icy temperatures, and they are particularly vulnerable to small temperature changes, which makes them ideal sentinel species for assessing climate change impacts. Here, we detail how predicted warming of the SO may affect embryonic development in the Antarctic bullhead notothen, *Notothenia coriiceps*. Experimental embryos were incubated at +4°C, a temperature projected for the high-latitude SO within the next 100–200 years under high emission climate models, whereas control embryos were incubated at present-day ambient temperature, ∼0°C. Elevated temperature caused a high incidence of embryonic morphological abnormalities, including body axis kinking/curvature and reduced body size. Experimental embryos also developed more rapidly, such that they hatched 68 days earlier than controls (87 vs. 155 days post-fertilization). Accelerated development disrupted the evolved timing of seasonal hatching, shifting larval emergence into the polar winter when food availability is scarce. Transcriptomic analyses revealed molecular signatures of hypoxia and disrupted protein-folding in near-hatching embryos, indicative of severe cellular stress. Predictive modeling suggested that temperature-induced developmental disruptions would narrow seasonal reproductive windows, thereby threatening population viability under future climate scenarios. Together, our findings underscore the vulnerability of Antarctic fish embryos to higher water temperature and highlight the urgent need to understand the consequences of disruption of this important trophic component on ecosystem stability in the SO.

**Significance Statement:** Antarctic fishes evolved cold-adapted phenotypes suited to the stable thermal conditions of the Southern Ocean, yet are threatened by rising temperatures. The impact of rising temperatures on early life stages in Antarctic fishes is not well understood; our findings show that projected warming may induce premature hatching, developmental abnormalities, and molecular stress responses in embryos, potentially reducing recruitment and leading to population instability and trophic-level ecosystem disruptions. These results underscore the urgency of assessing climate-driven vulnerabilities across life stages of Antarctic marine organisms to refine population projections and enhance conservation strategies amid ongoing environmental change.
