## Supplementary material for "Projected warming disrupts embryonic development and hatch timing in Antarctic fish": Table S2

### Sheet: Sheet1
Embryo ID	Date	dpf	Treatment	Total Length	Yolk Sac Diameter	Deformity
I.H.40	2018-08-13	79	Heated	13.409	2.76	both
I.H.41	2018-08-13	79	Heated	10.914	2.88	body axis
I.H.42	2018-08-13	79	Heated	11.114	3.08	body axis
I.H.43	2018-08-13	79	Heated	10.783	1.98	none
I.H.44	2018-08-13	79	Heated	10.717	3.13	none
I.H.45	2018-08-20	86	Heated	12.168	3.06	none
I.H.46	2018-08-20	86	Heated	10.01	3.38	body axis
I.H.47	2018-08-20	86	Heated	10.618	3.9	body axis
I.H.48	2018-08-20	86	Heated	12.818	2.47	none
I.H.49	2018-08-20	86	Heated	9.299	2.76	body axis
I.H.50	2018-08-27	93	Heated	11.149	3.29	craniofacial
I.H.51	2018-08-27	93	Heated	12.634	2.72	body axis
I.H.52	2018-08-27	93	Heated	12.048	3.19	body axis
I.H.53	2018-08-27	93	Heated	12.701	3.34	body axis
I.H.54	2018-08-27	93	Heated	13.328	3.13	none
I.H.55	2018-09-03	100	Heated	7.869	3.12	none
I.H.56	2018-09-03	100	Heated	14.216	1.44	body axis
I.H.57	2018-09-03	100	Heated	11.396	2.39	body axis
I.H.58	2018-09-03	100	Heated	13.453	0	body axis
I.H.59	2018-09-03	100	Heated	13.052	3.67	none
I.A.74	2018-10-01	128	Ambient	12.578	2.7	none
I.A.75	2018-10-01	128	Ambient	12.97	3.19	none
I.A.76	2018-10-01	128	Ambient	12.243	3.09	none
I.A.77	2018-10-01	128	Ambient	13.166	3.44	none
I.A.78	2018-10-01	128	Ambient	12.8	3.11	none
I.A.79	2018-10-08	135	Ambient	12.496	2.71	none
I.A.80	2018-10-08	135	Ambient	12.763	2.59	none
I.A.81	2018-10-08	135	Ambient	12.897	3.02	none
I.A.82	2018-10-08	135	Ambient	13.448	2.31	body axis
I.A.83	2018-10-08	135	Ambient	14.1	2.87	body axis
I.A.84	2018-10-15	142	Ambient	14.599	2.04	none
I.A.85	2018-10-15	142	Ambient	14.341	2.25	none
I.A.86	2018-10-15	142	Ambient	14.421	2.75	none
I.A.87	2018-10-15	142	Ambient	13.473	3.05	body axis
I.A.88	2018-10-15	142	Ambient	13.783	3.1	none
I.A.89	2018-10-22	149	Ambient	13.767	2.4	none
I.A.90	2018-10-22	149	Ambient	14.427	1.86	none
I.A.91	2018-10-22	149	Ambient	14.165	2.61	none
I.A.92	2018-10-22	149	Ambient	14.142	2.23	none
I.A.93	2018-10-22	149	Ambient	15.023	2.57	body axis
