## Supplementary material for "Projected warming disrupts embryonic development and hatch timing in Antarctic fish": Table S6

### Sheet: QC Nros Feb 24 alignment
Sample ID	Forward Filename	Sample #	RIN	# of raw reads	# reads for aligning	Overall alignment rate %	% trimmed
A44-T2-R1	A44-T2-R1_S7_L003_R1_001.fastq.gz	7	7.4	48378033	48073824	84.74	0.628816
A44-T2-R4	A44-T2-R4_S8_L003_R1_001.fastq.gz	8	7	47471319	47137935	83.22	0.702285	*make useful sample ID
A44-T2-R5	A44-T2-R5_S9_L003_R1_001.fastq.gz	9	7.9	42289129	42117250	85.44	0.406438
A44-T2-R8	A44-T2-R8_S10_L003_R1_001.fastq.gz	10	9.2	49394433	49219970	85.06	0.353204
A44-T2-R11	A44-T2-R11_S11_L003_R1_001.fastq.gz	11	6.6	41841438	41512064	82.8	0.787196
A44-T2-R22	A44-T2-R22_S12_L003_R1_001.fastq.gz	12	7.2	37839854	37617602	84.08	0.587349
A65-T1-R3	A65-T1-R3_S13_L003_R1_001.fastq.gz	13	7.7	55879542	55649065	86.22	0.412453
A65-T1-R6	A65-T1-R6_S14_L003_R1_001.fastq.gz	14	8.2	41155071	40961036	84.47	0.471473
A65-T1-R7	A65-T1-R7_S15_L003_R1_001.fastq.gz	15	8.3	62602556	62279216	86.3	0.516496
A65-T2-R4	A65-T2-R4_S16_L003_R1_001.fastq.gz	16	8.5	51864792	51668529	85.19	0.378413
A65-T2-R5	A65-T2-R5_S17_L003_R1_001.fastq.gz	17	8.4	47483075	47319976	85.56	0.343489
A65-T2-R6	A65-T2-R6_S18_L003_R1_001.fastq.gz	18	8.3	54869296	54599994	87.34	0.490806
A87-T1-R2	A87-T1-R2_S19_L003_R1_001.fastq.gz	19	7.2	46746921	46511033	86.99	0.504606
A87-T1-R6	A87-T1-R6_S20_L003_R1_001.fastq.gz	20	6.7	49898450	49674482	86.66	0.448848
A87-T1-R7	A87-T1-R7_S21_L003_R1_001.fastq.gz	21	7.1	46109536	45946134	84.27	0.354378
A87-T1-R8	A87-T1-R8_S22_L003_R1_001.fastq.gz	22	6.3	60370582	60123773	85.1	0.408823
A87-T2-R2	A87-T2-R2_S23_L003_R1_001.fastq.gz	23	6.5	41266103	41063454	84.96	0.491079
A87-T2-R3	A87-T2-R3_S24_L003_R1_001.fastq.gz	24	7.2	47477756	47231914	86.67	0.517805
A153-T1-R1	A153-T1-R1_S25_L003_R1_001.fastq.gz	25	8.8	44709888	44490387	87.83	0.490945
A153-T1-R4	A153-T1-R4_S26_L003_R1_001.fastq.gz	26	8.1	38362254	38259262	86.81	0.268472
A153-T1-R5	A153-T1-R5_S27_L003_R1_001.fastq.gz	27	7.9	48414822	48174990	87.09	0.495369
A153-T1-R6	A153-T1-R6_S28_L003_R1_001.fastq.gz	28	8.2	45311790	45134462	87.13	0.391351
A153-T1-R7	A153-T1-R7_S29_L003_R1_001.fastq.gz	29	7.4	47415213	47245581	85.15	0.357759
A153-T1-R8	A153-T1-R8_S30_L003_R1_001.fastq.gz	30	7.6	48057075	47856133	85.74	0.418132
H34-T1-R5	H34-T1-R5_S31_L003_R1_001.fastq.gz	31	7.3	46746848	46500376	84.99	0.527248
H34-T1-R8	H34-T1-R8_S32_L003_R1_001.fastq.gz	32	8	38134806	37921279	84.95	0.559927
H34-T2-R1	H34-T2-R1_S33_L003_R1_001.fastq.gz	33	6.7	38813322	38639007	83.63	0.449111
H34-T2-R4	H34-T2-R4_S34_L003_R1_001.fastq.gz	34	7.2	38205118	38001544	84.01	0.532845
H34-T2-R6	H34-T2-R6_S35_L003_R1_001.fastq.gz	35	7.1	45887682	45688948	84.67	0.433088
H34-T2-R8	H34-T2-R8_S36_L003_R1_001.fastq.gz	36	7.6	42245910	42042204	84.56	0.482191
H44-T2-R4	H44-T2-R4_S37_L003_R1_001.fastq.gz	37	7.8	45936261	45726576	85.93	0.456469
H44-T2-R6	H44-T2-R6_S38_L003_R1_001.fastq.gz	38	6.4	55165432	54924461	84.04	0.436815
H44-T2-R7	H44-T2-R7_S39_L003_R1_001.fastq.gz	39	6.4	43770857	43572023	83.14	0.454261
H44-T2-R10	H44-T2-R10_S40_L003_R1_001.fastq.gz	40	7.5	46679916	46496968	85.44	0.39192
H44-T2-R11	H44-T2-R11_S41_L003_R1_001.fastq.gz	41	7.6	40435181	40270053	86.74	0.408377
H44-T2-R12	H44-T2-R12_S42_L003_R1_001.fastq.gz	42	6.5	43465243	43258725	83.37	0.475134
H55-T1-R2	H55-T1-R2_S43_L003_R1_001.fastq.gz	43	7.3	47073981	46848937	86.88	0.478065
H55-T1-R3	H55-T1-R3_S44_L003_R1_001.fastq.gz	44	7.4	42603778	42441581	86.65	0.38071
H55-T2-R1	H55-T2-R1_S45_L003_R1_001.fastq.gz	45	6.4	48110403	47943401	85.94	0.347122
H55-T2-R3	H55-T2-R3_S46_L003_R1_001.fastq.gz	46	7.2	54233787	54084429	86.16	0.275397
H55-T2-R4	H55-T2-R4_S47_L003_R1_001.fastq.gz	47	6.5	58288563	57695742	86.55	1.01705
H55-T2-R5	H55-T2-R5_S48_L003_R1_001.fastq.gz	48	8.1	47198424	46918063	87.44	0.594005
H87-T1-R7	H87-T1-R7_S49_L003_R1_001.fastq.gz	49	6.2	42945695	42652183	84.79	0.683449
H87-T1-R9	H87-T1-R9_S50_L003_R1_001.fastq.gz	50	7.2	54378317	54160990	83.99	0.399657
H87-T1-R10	H87-T1-R10_S51_L003_R1_001.fastq.gz	51	7.8	57406372	57113199	85.75	0.510698
H87-T1-R11	H87-T1-R11_S52_L003_R1_001.fastq.gz	52	6.9	42073143	41865966	85.97	0.492421
H87-T1-R12	H87-T1-R12_S53_L003_R1_001.fastq.gz	53	7.7	50317074	50082341	86.78	0.466508
H87-T2-R9	H87-T2-R9_S54_L003_R1_001.fastq.gz	54	6.5	55258384	54983895	87.45	0.496737
	Average		7.39583	4.73038e+07	4.70771e+07	85.5133	0.47865
	stdev			6.10083e+06	6.06785e+06	1.30002	0.128854

### Sheet: Formatted for Supplement
Sample ID	Treatment	Stage	RIN	# of raw reads	# reads post WC	alignment %*
A_HB_1	Ambient	Heartbeat	7.4	48378033	48073824	84.74
A_HB_2	Ambient	Heartbeat	7	47471319	47137935	83.22
A_HB_3	Ambient	Heartbeat	7.9	42289129	42117250	85.44
A_HB_4	Ambient	Heartbeat	9.2	49394433	49219970	85.06
A_HB_5	Ambient	Heartbeat	6.6	41841438	41512064	82.8
A_HB_6	Ambient	Heartbeat	7.2	37839854	37617602	84.08
A_EP_1	Ambient	Eye Pigmentation	7.7	55879542	55649065	86.22
A_EP_2	Ambient	Eye Pigmentation	8.2	41155071	40961036	84.47
A_EP_3	Ambient	Eye Pigmentation	8.3	62602556	62279216	86.3
A_EP_4	Ambient	Eye Pigmentation	8.5	51864792	51668529	85.19
A_EP_5	Ambient	Eye Pigmentation	8.4	47483075	47319976	85.56
A_EP_6	Ambient	Eye Pigmentation	8.3	54869296	54599994	87.34
A_EI_1	Ambient	Eye Iridescence	7.2	46746921	46511033	86.99
A_EI_2	Ambient	Eye Iridescence	6.7	49898450	49674482	86.66
A_EI_3	Ambient	Eye Iridescence	7.1	46109536	45946134	84.27
A_EI_4	Ambient	Eye Iridescence	6.3	60370582	60123773	85.1
A_EI_5	Ambient	Eye Iridescence	6.5	41266103	41063454	84.96
A_EI_6	Ambient	Eye Iridescence	7.2	47477756	47231914	86.67
A_H_1	Ambient	Hatching	8.8	44709888	44490387	87.83
A_H_2	Ambient	Hatching	8.1	38362254	38259262	86.81
A_H_3	Ambient	Hatching	7.9	48414822	48174990	87.09
A_H_4	Ambient	Hatching	8.2	45311790	45134462	87.13
A_H_5	Ambient	Hatching	7.4	47415213	47245581	85.15
A_H_6	Ambient	Hatching	7.6	48057075	47856133	85.74
H_HB_1	Heated	Heartbeat	7.3	46746848	46500376	84.99
H_HB_2	Heated	Heartbeat	8	38134806	37921279	84.95
H_HB_3	Heated	Heartbeat	6.7	38813322	38639007	83.63
H_HB_4	Heated	Heartbeat	7.2	38205118	38001544	84.01
H_HB_5	Heated	Heartbeat	7.1	45887682	45688948	84.67
H_HB_6	Heated	Heartbeat	7.6	42245910	42042204	84.56
H_EP_1	Heated	Eye Pigmentation	7.8	45936261	45726576	85.93
H_EP_2	Heated	Eye Pigmentation	6.4	55165432	54924461	84.04
H_EP_3	Heated	Eye Pigmentation	6.4	43770857	43572023	83.14
H_EP_4	Heated	Eye Pigmentation	7.5	46679916	46496968	85.44
H_EP_5	Heated	Eye Pigmentation	7.6	40435181	40270053	86.74
H_EP_6	Heated	Eye Pigmentation	6.5	43465243	43258725	83.37
H_EI_1	Heated	Eye Iridescence	7.3	47073981	46848937	86.88
H_EI_2	Heated	Eye Iridescence	7.4	42603778	42441581	86.65
H_EI_3	Heated	Eye Iridescence	6.4	48110403	47943401	85.94
H_EI_4	Heated	Eye Iridescence	7.2	54233787	54084429	86.16
H_EI_5	Heated	Eye Iridescence	6.5	58288563	57695742	86.55
H_EI_6	Heated	Eye Iridescence	8.1	47198424	46918063	87.44
H_H_1	Heated	Hatching	6.2	42945695	42652183	84.79
H_H_2	Heated	Hatching	7.2	54378317	54160990	83.99
H_H_3	Heated	Hatching	7.8	57406372	57113199	85.75
H_H_4	Heated	Hatching	6.9	42073143	41865966	85.97
H_H_5	Heated	Hatching	7.7	50317074	50082341	86.78
H_H_6	Heated	Hatching	6.5	55258384	54983895	87.45
*alignment rate is overall alignment rate reported by HiSat2 aligned to N. rossii genome
				4.73038e+07		85.5133
				6.10083e+06		1.30002
